# Cancer Hallmarks Define a Continuum of Plastic Cell States between Small Cell Lung Cancer Archetypes

**DOI:** 10.1101/2021.01.22.427865

**Authors:** Sarah Maddox Groves, Abbie Ireland, Qi Liu, Alan J. Simmons, Ken Lau, Wade T. Iams, Darren Tyson, Christine M. Lovly, Trudy G. Oliver, Vito Quaranta

**Affiliations:** Department of Biochemistry, Vanderbilt University, Nashville, Tennessee, USA; Department of Oncological Sciences, Huntsman Cancer Institute, University of Utah, Salt Lake City, UT 84112, USA; Department of Biostatistics and Center for Quantitative Sciences, Vanderbilt University Medical Center, Nashville, Tennessee, USA; Epithelial Biology Center and Department of Cell and Developmental Biology, Vanderbilt University School of Medicine, Nashville, Tennessee, USA; Division of Hematology-Oncology, Department of Medicine, Vanderbilt University Medical Center, Nashville, TN, USA; Vanderbilt-Ingram Cancer Center, Vanderbilt University Medical Center, Nashville, TN, USA

## Abstract

Small Cell Lung Cancer (SCLC) tumors are heterogeneous mixtures of transcriptional subtypes. Understanding subtype dynamics could be key to explaining the aggressive properties that make SCLC a recalcitrant cancer. Applying archetype analysis and evolutionary theory to bulk and single-cell transcriptomics, we show that SCLC cells reside within a cell-state continuum rather than in discrete subtype clusters. Gene expression signatures and ontologies indicate each vertex of the continuum corresponds to a functional phenotype optimized for a cancer hallmark task: three neuroendocrine archetypes specialize in proliferation/survival, inflammation and immune evasion, and two non-neuroendocrine archetypes in angiogenesis and metabolic dysregulation. Single cells can trade-off between these defined tasks to increase fitness and survival. SCLC cells can easily transition from specialists that optimize a single task to generalists that fall within the continuum, suggesting that phenotypic plasticity may be a mechanism by which SCLC cells become recalcitrant to treatment and adaptable to diverse microenvironments. We show that plasticity is uncoupled from the phenotype of single cells using a novel RNA-velocity-based metric, suggesting both specialist and generalist cells have the capability of becoming destabilized and transitioning to other phenotypes. We use network simulations to identify transcription factors such as MYC that promote plasticity and resistance to treatment. Our analysis pipeline is suitable to elucidate the role of phenotypic plasticity in any cancer type, and positions SCLC as a prime candidate for treatments that target plasticity.
