## Supplemental Table 1 for "Cancer Hallmarks Define a Continuum of Plastic Cell States between Small Cell Lung Cancer Archetypes"

archetype #	Feature Name	P value (Hypergeom.)	Significant after Benjamini-Hochberg correction?	Is first bin maximal?
1	subtype: Y	2.1039e-11	1	1
2	subtype: P	5.6866e-13	1	1
3	subtype: N	4.9325e-10	1	1
4	subtype: A2	2.8855e-09	1	1
5	subtype: A	6.6081e-06	1	1
