## Supplemental Table 3 for "Cancer Hallmarks Define a Continuum of Plastic Cell States between Small Cell Lung Cancer Archetypes"

archetype #	Feature Name	P value (Mann-Whitney)	Median Difference	Mean Difference	Significant after Benjamini-Hochberg correction?	Is first bin maximal?
Y	HALLMARK EPITHELIAL MESENCHYMAL TRANSITION	0.00013179	1.449	1.3777	1	1
Y	HALLMARK INTERFERON ALPHA RESPONSE	0.001448	1.082	0.89376	1	1
Y	HALLMARK TNFA SIGNALING VIA NFKB	0.0013889	1.0631	0.95065	1	1
Y	HALLMARK TGF BETA SIGNALING	0.001448	0.9494	0.70714	1	1
Y	HALLMARK IL6 JAK STAT3 SIGNALING	0.00087036	0.92154	0.76599	1	1
Y	HALLMARK INFLAMMATORY RESPONSE	0.00037344	0.86601	0.69708	1	1
Y	HALLMARK COAGULATION	8.03E-05	0.83635	0.82347	1	1
Y	HALLMARK INTERFERON GAMMA RESPONSE	0.001448	0.81137	0.67577	1	1
Y	HALLMARK APOPTOSIS	0.0073805	0.7233	0.51656	1	1
Y	HALLMARK HYPOXIA	0.0138	0.62735	0.45928	1	1
Y	HALLMARK NOTCH SIGNALING	0.00066983	0.56621	0.55914	1	1
Y	HALLMARK ALLOGRAFT REJECTION	0.00018491	0.53437	0.49768	1	1
Y	HALLMARK IL2 STAT5 SIGNALING	0.0025586	0.52206	0.42481	1	1
Y	HALLMARK COMPLEMENT	0.00090875	0.51487	0.48901	1	1
Y	HALLMARK UV RESPONSE DN	0.0039282	0.48725	0.5064	1	1
Y	HALLMARK GLYCOLYSIS	0.0011741	0.37215	0.31927	1	1
Y	HALLMARK XENOBIOTIC METABOLISM	0.00049043	0.3703	0.35911	1	1
Y	HALLMARK P53 PATHWAY	0.0085133	0.37009	0.29158	1	1
Y	HALLMARK UNFOLDED PROTEIN RESPONSE	0.0018542	0.32408	0.33217	1	1
Y	HALLMARK PROTEIN SECRETION	0.011648	0.32159	0.25817	1	1
Y	HALLMARK APICAL JUNCTION	0.00016797	0.31336	0.36168	1	1
Y	HALLMARK DNA REPAIR	0.0015733	0.17107	0.14848	1	1
P	HALLMARK REACTIVE OXYGEN SPECIES PATHWAY	0.0049293	0.47894	0.35456	1	1
P	HALLMARK CHOLESTEROL HOMEOSTASIS	0.020453	0.35843	0.2743	1	1
P	HALLMARK MYC TARGETS V1	0.0035004	0.30763	0.27164	1	1
P	HALLMARK MTORC1 SIGNALING	0.0036381	0.29962	0.2577	1	1
P	HALLMARK GLYCOLYSIS	0.01247	0.26134	0.20993	1	1
P	HALLMARK PEROXISOME	0.0057193	0.17765	0.18699	1	1
P	HALLMARK DNA REPAIR	0.0057193	0.10396	0.1089	1	1
N	HALLMARK MYC TARGETS V2	0.013344	0.68241	0.48939	1	1
N	HALLMARK MYC TARGETS V1	0.0045725	0.27444	0.28503	1	1
N	HALLMARK KRAS SIGNALING DN	0.0097991	0.13405	0.14135	1	1
A2	HALLMARK KRAS SIGNALING UP	0.00056099	0.46107	0.41391	1	1
A2	HALLMARK ESTROGEN RESPONSE LATE	0.0027694	0.31534	0.32246	1	1
A2	HALLMARK ESTROGEN RESPONSE EARLY	0.0061556	0.22817	0.28446	1	1
A2	HALLMARK PI3K AKT MTOR SIGNALING	0.0017084	0.2092	0.21929	1	1
