## Supplemental Table 4 for "Cancer Hallmarks Define a Continuum of Plastic Cell States between Small Cell Lung Cancer Archetypes"

archetype #	Feature Name	P value (Mann-Whitney)	Median Difference	Mean Difference	Significant after Benjamini-Hochberg correction?	Is first bin maximal?
SCLC-A2	Evading Immune Destruction	0.00067758	0.21293	0.17362	1	1
SCLC-A2	Tumor-Promoting Inflammation	0.0039469	0.18223	0.13398	1	1
SCLC-A2	Inducing Angiogenesis	0.015203	0.16121	0.09591	1	1
SCLC-P	Genome Instability and Mutation	0.00054072	0.19115	0.17446	1	1
SCLC-P	Reprogramming Energy Metabolism	0.0029794	0.10543	0.11382	1	1
SCLC-Y	Inducing Angiogenesis	2.93E-06	0.35277	0.35909	1	1
SCLC-Y	Resisting Cell Death	2.08E-06	0.28998	0.26927	1	1
SCLC-Y	Evading Immune Destruction	0.00042998	0.21291	0.20354	1	1
SCLC-Y	Genome Instability and Mutation	5.21E-05	0.20138	0.20953	1	1
SCLC-Y	Sustaining Proliferative Signaling	4.84E-05	0.20129	0.17892	1	1
SCLC-Y	Evading Growth Suppressors	6.05E-05	0.19485	0.18497	1	1
SCLC-Y	Tumor-Promoting Inflammation	0.00020448	0.18833	0.1922	1	1
SCLC-Y	Enabling Replicative Immortality	6.51E-05	0.18322	0.15924	1	1
SCLC-Y	Activating Invasion and Metastasis	0.00065623	0.16008	0.14933	1	1
SCLC-Y	Reprogramming Energy Metabolism	0.00037661	0.14285	0.14035	1	1
