## Supplemental Table 6 for "Cancer Hallmarks Define a Continuum of Plastic Cell States between Small Cell Lung Cancer Archetypes"

0	SCLC-A	SCLC-A2	SCLC-N	SCLC-P	SCLC-Y
TAGLN3	8.848399218610929	6.09532762802356	5.6190826509798	1.54576430715394	-0.695945522062839
RBP1	8.164949763528089	5.320288607368	5.734668838054532	2.87538582441401	2.54087772089989
ISL1	7.48400932182225	3.40218051248197	2.62143829292284	1.35687431885786	0.0677287017114048
ELAVL3	7.350155892108281	4.22182636676296	5.78365008131343	0.17697727614381795	0.500319331438104
PCP4	7.292223162475691	5.6398370341779005	3.0257658679656	1.90837633309551	0.754007330812266
TCEAL2	6.82498996631222	2.07459388992381	4.43337376226081	-0.49892521543355	1.09861410836408
SOX1	6.4373794253344405	2.99647607708952	1.18004958614763	1.1894752085718705	-0.496149252043622
GHRH	6.00837042475475	1.56808706393403	0.3527513984903329	1.89147186237325	0.23376791019860896
NSG1	5.96733674518308	1.81869862048802	4.313816885882581	3.3103628798996203	0.983426809405557
CD200	5.85679498925459	2.12170881310615	3.620199582679741	1.10886331279496	-0.802929742819252
MBNL3	5.57292951923285	3.5345736224482995	2.0584143986775	3.10451425464955	0.5054191504232479
PTN	5.43197152062717	2.52362206403488	2.24854343465127	-0.84591114594466	3.06777821894825
DCX	5.01669385580621	1.07948599687207	4.86232031731458	-0.8321603126379129	-0.632393962604454
SHD	4.8630291002193	0.6415079371568969	4.18172961090271	-1.03848900695207	0.426726953751572
GAD2	4.30838705251526	2.9384561655432795	1.24177974002406	-0.33241371671692	-0.008235417624078421
FGD3	4.29679000629918	2.76913219119106	0.8528153477956758	1.66584296473851	-0.03793499349928501
ILDR2	4.15116321541627	2.50291286206911	1.32611456801144	0.680352369503539	-0.0171202387277551
NNAT	3.81232205686679	1.51620690199761	2.26661255692119	1.5664628868418602	1.04961733028637
FLI1	3.0803357471437995	2.85501479707692	0.276819350113702	1.6068029833227802	-0.322882647755412
AVP	1.20697608176285	0.197432595617682	0.228127049931406	-0.22490286316084	-0.237621561829277
ASCL1	8.01613595390957	10.811373367902501	1.7308995465835402	1.04740545029938	0.876617362149111
GRP	4.84883124074688	9.71613328560016	0.849060440046573	-1.37695498040189	0.8987331193278589
ELF3	3.93194945352814	8.77059727503715	-0.115979522578479	4.77494382948175	1.62938025717566
SCNN1A	6.1815959307250585	8.37286461301494	0.4275933565097621	4.49046309004204	-0.309541377032711
CEACAM5	2.20846761254622	8.2522384251294	-0.381805460742624	0.710103755546228	0.2716469629029889
WFDC2	6.20178687473107	7.62673303048854	1.45279494917013	3.3770400108984	2.6068832822031403
MS4A8	3.7600419620560097	7.25815794063348	0.31163394244874204	0.0590518274525662	-1.10839124627079
TMEM176A	3.18012419531701	7.2332818593135295	0.975990917991274	0.82815328008578	0.220374134646206
FAM3B	2.6551354540076	7.170383871057051	-0.468729988056443	2.26865893298496	0.156861859089975
TMEM176B	2.83872000598244	6.9132074602165305	0.976237108620692	0.271243669601509	0.74324376923741
CALCA	0.28473076447983603	6.91004505886684	-0.5746467258871519	1.8260233142345903	1.55718251968849
TSPAN1	1.79812056024725	6.18000503839718	0.6929473184536511	0.0341297221750505	2.32553106003203
TSPAN8	1.17470341802435	5.951974935016849	-0.237575211261552	1.05857170530502	1.6537827927171902
NPTX1	2.58667883290494	5.93166987334659	4.09001025263482	0.8741353544205309	2.49879486274136
SCIN	1.5270513784256898	5.8922519986844515	0.511054385669437	2.84480233553492	0.00358595208774926
RASSF6	5.10066156969563	5.77371147568384	0.306626821152984	4.392299086276871	-0.206797988071138
KLK11	2.4053129215228	5.38984392467858	-1.0243996975112	2.29167171229712	0.9384738354776228
SKAP1	0.6092107382292931	5.11140543567268	0.319463988370303	0.6171051190738741	0.955265871698727
KLK12	1.39138438541958	5.0617309837363	-1.05829298372394	2.2626574909914	0.343036244622466
GJB1	0.8316289451501719	4.814886592878231	-0.380675531720593	0.5309242343817729	-0.644815386477671
AOC1	0.15766374536141506	3.18836273623834	-0.5178342109619479	0.588422272657814	0.18103152299482606
NEUROD1	1.8131005533985096	0.68007799043723	7.19254180604208	0.285047865101186	0.3345635527915349
KCNQ2	3.57890694226385	0.148548069721792	6.8254721799575115	0.019642818511143	2.16104993449876
OLFM1	3.77581390992665	0.929598665133512	6.658627019026951	-0.7693534467699571	4.40023339291577
CAMKV	2.42711643255345	1.15297484976463	6.10669461347176	1.7418779045431498	0.259474846499659
MFAP4	2.68137039872594	-0.0257297250443269	5.811020020153348	0.258579984455614	1.40120676321823
PPP1R17	1.7593785661026695	-0.132887926758463	5.57326131710588	-0.380678098955919	-0.4564594051717429
CNTN1	2.06486852949994	2.48834737849901	5.29547092864284	2.68330677799263	0.976578861887656
CERKL	2.05832997500916	0.218436901549179	5.16384266795056	0.19422761898961305	0.9881196083843872
ADCYAP1R1	0.958254433519574	-0.5721211468646229	4.64201377969528	0.7296666233804399	0.16847235894274698
SSTR2	1.93082165091683	0.0564973249063123	4.61080104708027	-0.0383429263094108	0.138539688776798
RBFOX3	1.80592682738526	-0.5484315549730631	4.58014315096984	-0.7299431214276859	1.88430995566435
SLC38A5	0.235463039080386	0.255832383159099	4.5003730949446386	1.35585512120302	0.5647686179918591
CTNND2	2.16222110070588	0.250160842355869	4.31728858414674	2.57908243524752	0.276555780298034
TSPAN18	0.857791139388629	0.472877856498975	4.22301119023282	0.358466095721175	1.83206339186779
ANGPTL2	0.835870610647328	0.253664480848954	4.06729647123011	0.218146011406134	0.7478682917789341
KCNJ3	0.60311046769247	0.8784575527770508	4.03046889094115	0.9640503710321492	0.191842480883596
NHLH2	1.50374342059044	-0.15837944622309602	3.85395212819313	-0.26528292235254103	-0.13953435182795002
NEUROD2	0.7659445856504391	-0.332008539776711	3.76968521934831	0.0685356381151705	-0.294503462941373
PLCH2	0.557780932730225	0.170664665276394	3.69523735224964	0.0627528917857396	0.0165034498551671
ZFPM2	0.277586727711029	-0.21159508620809905	3.10742943238648	0.481056817956398	1.21273235105386
NEUROD6	0.449791488630753	-0.510665596072431	3.01142814944711	-0.3901628460462209	-0.231986789092126
YBX3	2.6298675128281297	4.28236541354881	3.53787303312385	8.75849612790203	8.509683850224139
AVIL	1.34024477699783	3.0207075484365	0.596033641833325	6.8515651111909985	1.26198447678305
SPATS2L	3.43109995901246	3.6997017287617897	2.96950510643802	6.64050345810776	6.59480902013222
ANXA4	2.2099744411735096	4.385205298777	2.59402252209888	6.39273751856549	6.30737125523003
POU2F3	0.4044313296535929	0.186637895029695	-0.0743340507978122	6.26099980538419	0.695362761987153
LRMP	0.44225022289342	0.276706438903924	1.1379008066440202	6.07555438467204	0.5528373469262371
PLCG2	0.197298784402461	1.93138629547553	0.438512799608927	5.71646703542275	1.52801737318645
PLA2G4A	-0.215616917415149	0.0994816411106791	0.6807478061335899	4.98162107768402	1.0541373260848002
LGALS3	1.23167322244557	1.86658928684884	1.13225996286229	4.96005454493805	4.71892487155894
RGS13	-0.11134163250365303	0.0690469025625682	0.0789135754134681	4.89255492967527	-0.0289877713434613
BMX	0.312011795758404	0.197701565630618	0.473041727829664	4.806933011378	-0.146324005103898
AZGP1	0.550204972015695	2.9920149957009303	-0.133016547424703	4.77636459424354	1.2750583061798302
EHF	1.54012723069987	3.04151856060839	-0.784316543552581	4.745356862468331	1.6116111421228998
CRYM	1.33020629060278	3.45667474663216	0.140625040483064	4.68050572304309	1.8444680599498704
GAL	0.681481017737723	1.01481607632478	2.7246823395958	4.36798500047383	2.19694272569077
SOX9	3.32882472409646	2.43686964286883	1.92233652575973	3.91801827444973	3.37284580491823
GFI1B	-0.037108621696576014	0.0178058764783818	0.0131969862939502	3.51541638644685	0.141741468853931
TRIM58	0.143670148272968	0.397558490073983	-0.0706585809598751	3.29663051192478	1.7250509195542
VSNL1	0.466123285770383	0.4205003229532709	1.18546706876314	2.8848509942137404	0.97414445413522
LGALS1	1.76460837584537	4.37246396773208	2.34675729946504	2.19161800146657	11.4161405499687
VIM	1.82992596352099	1.4485338023836398	3.71203045693833	3.84229847315035	11.0214277259778
GSTP1	6.055511865818031	6.706215216599111	4.65078790624247	9.22803867320679	10.3086665159173
ANXA1	1.1770561193278102	2.26867432954542	0.7971374499128442	7.01235139279292	9.554759876085539
IFITM3	1.14931384727986	2.79530738310333	0.6364562692886	5.08658142357892	9.07317970076426
CNN2	1.1522324014186298	2.4832424674815	2.1837443122911	3.58494458326445	8.3274588185298
FSTL1	3.18809725536478	0.251628650640696	3.01521966613696	1.46784812415897	8.218893404089
TPM2	1.80909243779169	2.10294629009707	2.4452767517475897	4.19272624227339	7.96860894023293
YAP1	0.690643756845402	0.177283099271065	0.310913944673547	2.7994893254511	6.61591516962218
CRIM1	0.151557080087968	1.81777542877916	1.54076147397601	3.3428753211330005	6.57321977912626
MRC2	0.8432708517429469	0.5843560252893101	2.01747558951113	0.302675707249022	6.42910392159824
CAV1	0.196742408360365	0.689459656505723	0.7015478065760529	2.18995574308926	6.41818470265295
GPX8	0.5798774275110219	0.124262776309354	1.4643012355800802	2.15536848783546	6.31152328252297
MAGEA4	0.7020590567981251	1.82540956360273	1.98963840831384	2.12260479673347	6.1778195848653
MICA	0.18555825792239494	0.74105454663974	0.235332991480404	1.70402597519179	6.16774026570042
AHNAK	0.5212839965433199	1.5526471072878	0.865404637998641	3.31391275345953	6.05403120405481
TNFRSF10B	0.60438802602689	1.09560767014625	1.09075768864896	3.77498338121021	6.02478899564866
OSMR	0.0745339810637095	0.875690335725323	0.23181956922239494	1.86268047401725	5.80328405397475
EMP1	0.576133841618599	0.497363997159837	0.645345503716959	1.47497933959438	5.764331332478089
HOXC10	1.4329162560440505	2.17973225343294	2.76586102513766	4.55975608059871	5.39317611907704
MSRB3	0.0374620685993885	0.0311764774173041	0.715873948127106	0.94723990029496	5.21484976130755
AXL	-0.0615142987082375	0.120845584360409	0.183304286662808	0.7010505592492672	5.0548918520903605
MYL9	-0.287728870218994	0.368448902110682	0.360050718687495	1.67946172344676	4.49796119234692
SLPI	0.826913548424557	3.00007971172839	-0.5914312359509849	0.776115202010442	3.07059904528865
